# Codependency and mutual exclusivity for gene community detection from sparse single-cell transcriptome data

**DOI:** 10.1101/2021.03.15.435370

**Authors:** Natsu Nakajima, Tomoatsu Hayashi, Katsunori Fujiki, Katsuhiko Shirahige, Tetsu Akiyama, Tatsuya Akutsu, Ryuichiro Nakato

## Abstract

Single-cell RNA-seq (scRNA-seq) can be used to characterize cellular heterogeneity in thousands of cells. The reconstruction of a gene network based on coexpression patterns is a fundamental task in scRNA-seq analyses, and the mutual exclusivity of gene expression can be critical for understanding such heterogeneity. Here, we propose an approach for detecting communities from a genetic network constructed on the basis of coexpression properties. The community-based comparison of multiple coexpression networks enables the identification of functionally related gene clusters that cannot be fully captured through differential gene expression-based analysis. We also developed a novel metric referred to as the exclusively expressed index (EEI) that identifies mutually exclusive gene pairs from sparse scRNA-seq data. EEI quantifies and ranks the exclusive expression levels of all gene pairs from binary expression patterns while maintaining robustness against a low sequencing depth. We applied our methods to glioblastoma scRNA-seq data and found that gene communities were partially conserved after serum stimulation despite a considerable number of differentially expressed genes. We also demonstrate that the identification of mutually exclusive gene sets with EEI can improve the sensitivity of capturing cellular heterogeneity. Our methods complement existing approaches and provide new biological insights, even for a large, sparse dataset, in the single-cell analysis field.
