## Supplementary material for "Codependency and mutual exclusivity for gene community detection from sparse single-cell transcriptome data": Table S6

### Sheet: Sheet1
# The gene lists of the 0h_C0 community
HES4
HEY1
OLFML2A
LPL
SLC2A3
ECE1
DKK3
FN1
SPARCL1
HES5
WLS
SLC1A3
SEMA6D
COL11A1
SDC2
CD99
CD164
S100A11
TAGLN2
S100A6
NOTCH3
A2M
MLC1
EPHA3
GJA1
HDAC9
ADAM19
PEA15
HSPB1
FZD7
KLHDC8A
PLIN3
SLC4A4
MYO1B
GSN
GAS7
ATP1A2
SFRP1
MEF2C
SLITRK3
KIFAP3
COL2A1
PCSK2
SLAIN1
CHL1
TNFAIP3
SERPINH1
PBX1
CNR1
PRRX1
PLOD2
NPTX2
SOD3
NUDT4
RGS3
TMEM100
ITGB5
IL1RAP
ZNF503
ELOVL2
TLE1
GAS1
LAMC1
PCDH10
LHFP
PLD5
ATP1B2
PMP22
GABBR2
UBASH3B
HLA-DRA
CYBRD1
CA12
EFNB2
TFPI
CPM
C3orf80
FBN2
PANX2
ST8SIA2
TSPAN9
SNTB1
PERP
SOX1
GRIA4
RAMP1
HAPLN1
MSN
SLC6A11
ADGRV1
IGF1R
ROBO2
PCDH7
UG0898H09
S1PR3
ST8SIA5
HOXB2
NEAT1
PDE1C
UTRN
ADAMTS1
PDGFRA
MGLL
AHR
CRTAP
ANXA5
CSPG5
LRIG1
YBX3
COL4A1
LAMP5
FZD8
C3orf58
COL27A1
CHST2
PDE2A
BCHE
FNDC3B
LPP
CTSC
ASPH
LRRC4C
SCRG1
NFIC
CHCHD10
HPS1
MPP6
SEMA5A
CDH6
LAMA4
COL4A2
FGFR1
SEMA6A
TRIP6
METRNL
LFNG
MTTP
FHDC1
IRX2
CDH10
SPRY2
XYLT1
FAM213A
ARHGEF6
NREP
MDFI
ELAVL2
NKAIN3
AC002454.1
NPC2
ZFP36L1
TTYH3
SLC2A4RG
EGFR
ASAH1
YAP1
CACNG4
COL5A1
ZNF618
KIF16B
ST5
CDK2AP2
MDK
ATP2B1
TBX2

### Sheet: Sheet2
# The gene lists of the 0h_C3 community
CDK1
SZRD1
CMC2
ESCO2
NCAPG2
PBK
ITGB3BP
TOP2A
CDCA8
AURKA
GTSE1
PLK1
CEP55
KIF20A
ASPM
UBE2C
SGOL2
CENPE
SGOL1
TPX2
CCNB1
MKI67
PRC1
RACGAP1
ARHGAP11A
KIF14
BUB1B
AURKB
CDC20
DLGAP5
KIF2C
CASC5
PRR11
KIF23
NUF2
CENPA
TACC3
ECT2
FAM64A
HJURP
CCNA2
CCNF
CDCA3
HMMR
KIF18A
CCDC18
CKS2
NUSAP1
FAM83D
ANLN
NEK2
APOLD1
DEPDC1
MAD2L1
NCAPD2
FOXM1
CCNB2
SHCBP1
CKAP2
BIRC5
KNSTRN
TRMU
NDC80
KIF22
TROAP
CKAP2L
DBF4
MXD3
SMC4
KIFC1
KIF4A
CDC25C
HMGB2
H2AFX
TMPO
SPDL1
OIP5
UBE2T
PTTG1
SPC24
SAPCD2
KIF15
TTK
NCAPH
KMT5A
G2E3
CENPF
STIL
DEPDC1B
SPC25
CENPL
LMNB1
PIF1
KIF11
CKAP5
CDCA2
ANP32E
CKS1B
MTFR2
CDKN3
IQGAP3
SMC2
SKA3
RANGAP1
KPNA2
ARHGAP11B
TUBB4B
SMTN
GAS2L3
NCAPG
KIF20B
PSRC1
TRIP13
KIF18B
FANCI
WDR62
SOGA1
HMGB3
FBXO5
CTB-193M12.5
PLK4
CENPM
PHTF2
NCAPD3
BUB1
CNTRL
SUV39H1
SKA1
ARHGAP33
MIS18BP1
RAD21
MELK
NRM
FZR1
LBR
BUB3
LRP4-AS1
PPP2R5D
DLEU2
CENPN
SPAG5
TMEM106C
FAM110A
MZT1
DDX39A
UBALD2
REEP4
UBE2S
GPSM2
RUVBL2
DIAPH3
SAP30
TNFAIP8L1
DCP2
ARL6IP1
CCDC34
SUGP2
KIAA1524
CSE1L
CENPH
CENPW
CIT
NDC1
FANCD2
CDCA5
SORT1
TTF2
DTYMK
PHF19
RHNO1
CDC27
CDC25B
TUBB6
TPR
CDKN2D
INCENP
SRRT
VOPP1
ZWILCH
IPO5
GGH
RPA3
GNG4
CEP152
BTG3
PHIP
SAE1
CDK5RAP2
CCDC88A
UGP2
PARPBP
DDIAS
KBTBD2
CHTF18
TRIOBP
JADE1
RNF26
DCAF7
POC1A
H1FX
STAG1
WHSC1
CENPC
CCNG2
HNRNPD
C14orf80
MND1
ANP32B
CBFB
PRPSAP1
SSRP1
BRD8
CALM3
GRK6
TCP1
H2AFV
NUP50
MEPCE
FAM122B
HNRNPUL1
PSME3
SLC25A25
ODF2
NUP98
TUBG1
DNAJB1
ZNF714
RTKN2
LMNB2
CDKN1B
PAK4
CBX2

### Sheet: Sheet3
# The gene lists of the 0h_C4 community
E2F2
CCNE2
CLSPN
ATAD2
KIAA0101
RFC3
RRM2
HELLS
PCNA
PSMC3IP
ASF1B
PKMYT1
TK1
TYMS
DHFR
DTL
MYBL2
MCM7
DUT
MCM3
CENPU
ORC6
E2F1
CENPK
MCM5
RRM1
CDC6
MCM4
CHAF1A
CHAF1B
CDC45
EZH2
RAD51AP1
NASP
USP1
ZWINT
TFDP1
GMNN
BRCA1
C19orf48
TMSB15A
GINS1
HAT1
IPO9
FANCA
CHEK1
PAICS
STRA13
CCP110
FEN1
ELP6
NEMP1
MCM6
CDT1
MCM2
UHRF1
WDR76
MCM10
SMC1A
CDKN1A
POLA1
C21orf58
CTNNAL1
DNMT1
CDK2
CENPQ
E2F7
MCM8
VRK1
ALYREF
RFC4
POP7
NUP85
CCDC14
POLD3
TCF19
TEX30
RNASEH2B
DPF1
HPRT1
SUZ12
LIG1
LINC01224
CENPO
MSH2
GINS2
PLSCR1
CDCA7
RFC2
ARL6IP6
KLHL23
ZNF367
NUP62
BARD1
WDR34
RNASEH2A
XRCC2
NT5DC2
UNG
CDCA7L
TOPBP1
NAP1L4
SLBP
HADH
RANBP1
OXCT1
MNS1
CNIH2
CTDSPL2
SLC29A1
NRGN
HMGXB4
HNRNPAB
NCAPH2
NUDT1
SLC25A40
NUP205
RBBP7
LSM4
GINS4
EMP2
DSN1
BRIP1
CEP78
POLE3
NUP188
RBBP8
ACYP1
CISD1
DDX11
FAT3
YEATS4
HAUS8
EIF4EBP2
POLE2
TIMELESS
NUDT15
STK24
SIVA1
CDCA4
NOP56
RAC3
PTBP1
C16orf59
CARHSP1

### Sheet: Sheet4
# The gene lists of the 0h_C5 community
KIF1B
CD44
DRAXIN
NDRG1
PLXNA4
CAST
PRKCB
PAM
RGS17
LRRN3
KCNH2
TNFRSF12A
MEG3
ARL4C
PYGB
ITGA7
EMP1
PLAU
PDPN
C2CD4A
CAMK2N1
TMEM158
SCG2
NEFL
GPC1
LIMS1
CDH4
HIVEP3
NRP2
GADD45A
GNG12
F3
LIPA
NTRK2
CYSTM1
HLA-B
APOE
UPP1
ATP1A1
ANXA2
SPP1
S100A10
MET
CDK5
FASTK
TMUB1
SEZ6L2
NUB1
CHPF2
ABCB8
ABCF2
AGAP3
SLC4A2
IFI27L2
MID1
SNX10
ITGA3
S100A13
MT3
NGFR
SMARCD3
IGFBP7
HLA-C
PKIB
IDS
PTPRE
BEX1
PODXL
NDUFS6
FLOT1
NLRP1
ADA
PKIG
MAOB
SLC27A3
SHC1
LMNA
MIR4435-2HG
LGALS3
GLUL
CNIH3
PDP1
RHOU
AGT
LYST
CRIM1
ZFP36L2
LINC00152
CLIC1
PLEC
CD276
GNG11
CHPF
RNF19A
ANXA1
PDGFA
HS6ST1
ITGA6
SPATS2L
CPNE5
LY96
SHC4
PRUNE2
MREG
IGFBP5
ACSL3
INSIG1
TENM2
LAMA5
EXTL3
EFHD1
COL6A2
OSTM1
TPST2
PLS3
IRS2
RPS6KA2
CX3CL1
TNFRSF21
TNC
VIPR1
RNF128
WWTR1
HLA-E
CRYAB
ARL6IP5
FOXP1
TAGLN3
RP11-71N10.1
SORL1
CRB2
SYCE1L
BHLHE41
TMEM132B
QPRT
PLA2G16
PLP2
PTRF
PHLDA2
DHCR7
EZR
G6PD
DDR1
TSPAN5
MSMO1
FAM134B
ABCA1
HMGCS1
HMGCR
SERINC5
IFITM3
B4GAT1
TUSC3
ABHD12
CD74
HLA-DPA1
HLA-DMA
HLA-DPB1
SAT1
RGS14
MGAT4B
SQSTM1
NRN1
ABHD17C
CCDC102B
DGKI
MATN2
DMTN
EGR2
PSMB8
TAPBP
METTL7B
DST
RRAGD
NPTXR
PPP1R14C
ACAT2
ITGB8
AEBP1
OGDH
IGFBP3
IFITM2
SERPINE1
GRB10
SBDS
AUTS2
ARPC1B
BCAP29
C21orf62
MEST
RAB31
RP4-639J15.3
CEMIP
CAV2
CAV1
CAPZA2
RGS6
EEF1A2
CELF2
IDI1
PAK6
PGM2L1
AP1S2
TCEAL7
B3GAT1
SLC6A8
L1CAM
TACC1
BACE2
JAG1
IER5L
COL22A1
MYL12A
OAF
NRBP2
GLIPR1
SH2B3
NEK6
IGF2
GAS2
TPP1
TMEM132A
NQO1
LDHA
KIAA1549L
VAT1
EHD2
PRSS23
ENDOD1
HTRA1
PLTP
MYOF
ELMOD1
PCSK6
SEMA7A
VCL
PDGFB
CEP170B
ACTN1
DBNDD1
MYH9
SNHG23
RUNX1
PDXK
FAM19A5
PGPEP1
ASPHD1
NDRG4
MAF

### Sheet: Sheet7
# The gene lists of the 12h_C0 community
AURKAIP1
FASTK
MAD2L2
KCNH2
TMUB1
MET
DRAXIN
ATP1A1
CDK5
PLOD1
COL6A2
PDPN
IFITM3
CAMK2N1
TMEM158
SEZ6L2
CLIC4
TACC1
SPOCD1
SERPINE1
MFSD2A
APOE
HIVEP3
PKIB
PTPRF
PAM
ITGA3
DCBLD2
SPP1
ATP6V0B
LRP8
GADD45A
RPE65
SPARCL1
PRUNE2
CYSTM1
IGFBP7
LIPA
CHPF
F3
LRRN3
FAM134B
UPP1
TNC
ABCB8
CAST
HMGA1
AGAP3
PRKCB
TIMP1
ABCF2
CAPN2
CHPF2
TKT
TFPI2
GRB10
TNPO1
SCG2
SEC61A1
PTGFRN
SV2A
S100A10
NUB1
SLC4A2
S100A2
GAL
S100A16
S100A13
MEST
KCNN3
NRCAM
HPCAL1
LAPTM4A
MIR4435-2HG
CCDC85B
CAV2
CLIC1
ITGA6
PHLDA2
ITGA7
CHN1
FKBP9
HLA-C
LGALS3
TAPBP
GNS
HLA-B
ATP1B2
PLD3
LAMP5
NTRK2
KDELR1
KCNE4
LY96
ITM2C
CD9
ARL4C
SLC4A7
GOLGA4
EMP1
CORO1C
UQCRC1
PYGB
MEG3
TAGLN3
CHRNA9
IFITM2
CAV1
PLS3
HEY1
MT3
SNX10
TTYH1
KHDRBS3
FLOT1
RP4-639J15.3
PDP1
DYNLL2
AXL
NDUFS6
2020-03-06
GLRX
MRPL28
IDS
SLC38A1
TRIM36
SPOCK1
CIB1
NLRP1
NDRG1
ABCA1
PREX1
HLA-E
SFXN1
SQSTM1
NQO2
HLA-A
ABHD12
ADGRG1
NQO1
AEBP1
SH3KBP1
PSMB8
C6orf1
CDKN1A
CTGF
ADGRG6
EZR
ETV1
INAFM1
YKT6
WBSCR22
SEMA3A
GNG11
FOSL1
NF2
MID1
EIF6
DRAP1
ARPC1B
TSC22D4
RP11-395B7.4
PXN
EIF5
KARS
AP1S1
PLOD3
NAMPT
CEBPB
ENO2
SMARCD3
IFI27L2
DGKI
FREM2
CENPB
NDUFB10
OLIG1
SORL1
RHEB
SVIP
CELF2
GOT2
APLP1
PRPF6
CCND2
CA12
SERINC3
IDH2
SIPA1L1
SLIT1
TCEA2
LDHA
IQGAP1
DCTN2
CD276
CTNNBL1
MRPS34
DPP6
FHL1
BHLHE41
MAP1A
SLN
OLFM1
PTGDS
MMP24-AS1
FADS2
SIRPA
PFKP
EXOSC6
HSPBP1
TXNRD1
NMB
ADRM1
CX3CL1
NDRG4
MTSS1L
GRN
CTSA
PLTP
PTTG1IP

### Sheet: Sheet8
# The gene lists of the 12h_C6 community
BIRC5
UBE2T
UBE2C
GTSE1
CKS1B
FOXM1
NUSAP1
MKI67
PRC1
TPX2
HMGB2
SGOL2
SPDL1
AURKB
DBF4
TMPO
HJURP
KIF2C
SMC2
KIF18B
ZWINT
MAD2L1
CDCA8
KIF20A
PLK1
AURKA
BUB1B
RACGAP1
CDC20
APOLD1
PTTG1
SGOL1
CENPE
DLGAP5
ARHGAP11A
CCNB1
CKS2
CEP55
ASPM
NEK2
HMMR
CKAP2
CDKN3
ARHGAP11B
NUF2
CCNB2
FAM64A
GAS2L3
SHCBP1
KIF23
ECT2
DEPDC1
CASC5
KIF18A
CENPF
CDC25C
CCDC18
CDK1
ANLN
KIF20B
TUBB4B
SPC24
CCNF
PRR11
KPNA2
NCAPD2
LMNB1
KIF14
KIF11
TROAP
SAPCD2
CDCA3
SMC4
SPC25
CTB-193M12.5
NDC1
UBE2S
CKAP2L
TRMU
KIFC1
BUB1
NCAPG2
OIP5
CHTF18
FAM83D
CCNA2
TTK
CENPW
ANP32E
TRIP13
KIF15
KIF4A
FANCI
KNSTRN
PSRC1
EZH2
CENPA
CENPL
DTYMK
CCDC34
TACC3
CKAP5
NDC80
CNTRL
KMT5A
PHF19
CDCA5
MIS18BP1
RHNO1
PIF1
REEP4
IQGAP3
NCAPG
MZT1
HMGB3
NCAPH
MPHOSPH9
DEPDC1B
ESPL1
CDCA2
GGH
H2AFX
CMC2
DCP2
CENPN
SOGA1
FAM110A
FBXO5
CEP152
SMTN
RANGAP1
POC5
RAD21
DIAPH3
EIF2AK2
TBC1D31
CRNDE
CIT
SLC4A8
POC1A
NUP98
STIP1
LBR
SKA1
SUGP2
KIAA1524
STIL
MXD3
NAV2
DDX39A
GPSM2
ILF2
DNAJB1
NAP1L4
TNPO2
PLK4
KBTBD2
BORA
PAK4
SPAG5
BRD8
FZR1
ODF2
NEIL3
CCSAP
SKA3
G2E3
AUP1
TRIOBP
NEURL1B
ARHGAP33
UBALD2
CDKN2D
CDC27
TIMELESS
SUZ12
PSMD2
NDE1
CDC25B
ARL6IP1
LRP4-AS1
ARF6
POU3F2
BUB3
RTKN2
WBP11
DAZAP1
PSIP1
HN1
SLC25A25
NUP188
EXOSC8
TXNDC16
NUP50
CYB5B

### Sheet: Sheet9
# The gene lists of the 12h_C7 community
ATAD3A
TYMS
ORC6
ACOT7
TOP2A
APITD1-CORT
PBK
PSMC3IP
ATAD2
E2F2
RRM2
PKMYT1
STMN1
KIAA0101
RFC3
RPA2
RCC1
CLSPN
PCNA
MCM10
HELLS
DHFR
CDT1
MCM2
MYBL2
CCNE2
RRM1
MCM3
MCM7
MCM4
CHEK1
E2F1
GINS2
CDK2
TK1
CHAF1B
CHAF1A
SLBP
CENPU
MCM5
ITGB3BP
KLHL23
UHRF1
ASF1B
MCM6
LIG1
NASP
DTL
SMC1A
FEN1
DUT
GMNN
WDR76
CDC6
CENPK
POLA1
PGP
TCF19
DNMT1
RNASEH2A
ESCO2
MELK
RFWD3
H2AFZ
CENPH
C12orf75
DDX11
WDR62
GINS1
CSE1L
SAE1
FANCD2
RAD51AP1
NUDT1
BRCA1
HSPB11
USP1
RPA3
CENPM
GGCT
FANCA
NUP205
TMSB15A
C19orf48
XRCC2
LSM4
NUP85
SNRPB
DEK
ANP32B
EIF4EBP1
WHSC1
TUBG1
LSM5
TMEM106C
BLM
RBBP7
SCARA3
DSN1
MAZ
SMC3
RANBP1
CACYBP
C21orf58
LINC01224
NEMP1
CCDC14
LSM8
CDCA4
TUBA1B
H2AFV
GNG4
POLA2
MCM8
E2F7
MGME1
C16orf59
CEP78
DPF1
CDCA7L
RNASEH2B
RECQL4
NRGN
SSRP1
NRM
FAM111A
VRK1
RBBP8
NOP56
FANCG
CHAMP1
CENPQ
NCAPD3
THOP1
CENPO
COMMD4
CKLF
UNG
POLR3K
FANCL
TPRKB
PAQR4
SLC25A40
HAT1
CDCA7
MYBL1
CTDSPL2
PSMD1
STRA13
LSM3
ELP6
NT5DC2
TOPBP1
PIGX
DCK
CISD2
MND1
H2AFY
TAF15
RPA1
KPNB1
HNRNPAB
E2F3
SRPK1
NR2C2AP
RP11-398K22.12
MMS22L
HDAC2
TCP1
POLD2
BAZ1B
RFC2
PHTF2
ALYREF
PLP2
SLC25A5
HPRT1
PCM1
HNRNPL
ATAD5
CTNNAL1
TMEM97
ZWILCH
GINS4
CLN6
DSCC1
DNAJC9
CBFB
SIVA1
YEATS4
TFDP1
ACYP1
POLE3
RECQL
CDK5RAP2
WDR34
KNTC1
RP11-382A20.3
NABP2
TEX30
PPP2R3C
NCAPH2
NUP62
PIN1
MIS18A
YWHAH
CDC45
BTG3
RALY

### Sheet: Sheet10
#The gene lists of the 12h_C8 community
MYH9
CD74
HLA-DRA
LPL
DKK3
CYR61
GJA1
GADD45B
ANKRD1
OLFML2A
PMP22
SDC2
PRSS23
COL11A1
MEF2C
AMOTL2
HEG1
TSC22D2
LIMCH1
TAGLN
IL1RAP
DOK5
FOSL2
VCL
FAT1
NLGN4X
CNN3
LRRC4C
S100A6
SCRG1
GLIPR2
NRG1
ADAMTS1
MXRA5
ID4
DLC1
MDK
CD99
LMNA
PTRF
ANXA1
NES
TAGLN2
HDAC9
BCHE
LOXL2
CD44
PBX1
DNAJC1
KIFAP3
LAMC1
A2M
COLGALT2
CSRP1
ATF3
ENAH
AGT
GABBR2
C1orf198
S1PR3
CEBPD
IGFBP3
CRIM1
ACTN1
LINC00152
TNFRSF12A
ZYX
CYBRD1
ITGAV
SPATS2L
FN1
SESN3
GPC1
NPC2
ASAH1
SH3BP4
SPARC
TTYH3
SCD
VGLL4
CSPG5
PRICKLE2
ROBO2
EPHA3
ITGB5
SLC16A9
TSPAN12
PCDH10
MLC1
MDFI
NACC2
NCAN
MYOF
CDC42EP1
LINC01551
TEAD2
UCP2
PALLD
MIRLET7BHG
CITED2
SERPINH1
CNR1
PHLDB1
PLOD2
SLC1A3
LPP
FGFR3
WDR1
NFIX
CRYAB
SHROOM3
2020-09-11
SAT1
GPX3
ANXA5
SEMA5A
HLA-DPA1
HLA-DMA
CCL2
HMOX1
HLA-DMB
HLA-DPB1
PCSK1N
PDLIM7
IER5L
NUDT4
NCALD
TJP2
TPP1
CTSD
PRR34-AS1
CNN2
ST5
FAM45A
VMP1
ARHGEF6
LITAF
LHFP
TMEM2
MIR99AHG
METRNL
COL5A1
PDE1C
IGF1R
ANXA2
RBM20
FAT3
LIMA1
SLC44A2
PCGF5
AKAP12
HABP4
SACS
UBE2H
LAMP2
GPC4
CHCHD10
NOTCH3
NEFL
PLEC
EMP3
APP
NEAT1
CENPV
TPM4
GLIPR1
THY1
MYL12A
FGFBP3
MRC2
TGFB1I1
